# Differential gene expression analysis of spatial transcriptomic experiments using spatial mixed models

**DOI:** 10.1101/2024.01.20.576348

**Authors:** Oscar E. Ospina, Alex C. Soupir, Roberto Manjarres-Betancur, Guillermo Gonzalez-Calderon, Xiaoqing Yu, Brooke L. Fridley

**Affiliations:** Department of Biostatistics & Bioinformatics, H. Lee Moffitt Cancer Center and Research Institute, Tampa, FL, USA; Biostatistics and Bioinformatics Shared Resource, Moffitt Cancer Center, Tampa, FL, USA; Division of Health Services & Outcomes Research, Children’s Mercy, Kansas City, MO, USA

## Abstract

Spatial transcriptomics (ST) assays represent a revolution in the way the architecture of tissues is studied, by allowing for the exploration of cells in their spatial context. A common element in the analysis is the delineation of tissue domains or “niches” followed by the detection of differentially expressed genes to infer the biological identity of the tissue domains or cell types. However, many studies approach differential expression analysis by using statistical approaches often applied in the analysis of non-spatial scRNA data (e.g., two-sample t-tests, Wilcoxon rank sum test), hence neglecting the spatial dependency observed in ST data. In this study, we show that applying linear mixed models with spatial correlation structures using spatial random effects effectively accounts for the spatial autocorrelation and reduces inflation of type-I error rate that is observed in non-spatial based differential expression testing. We also show that spatial linear models with an exponential correlation structure provide a better fit to the ST data as compared to non-spatial models, particularly for spatially resolved technologies that quantify expression at finer scales (i.e., single-cell resolution).
