## Supplemental Table 1 for "Differential gene expression analysis of spatial transcriptomic experiments using spatial mixed models"

### Sheet: Supp_Table_1
Supp. Table 1. Spatial transcriptomics data sets used in this study and their sources.
Technology	Tissue type	Species	Sample name	Number of ROIs/spots/cells	notes	Source	Source link
GeoMx	Brain motor cortex	Homo sapiens	hu_brain_001	24 ROIs	Only ROIs from the brain cortex layers were included	Nanostring's Spatial Organ Atlas	https://nanostring.com/products/geomx-digital-spatial-profiler/spatial-organ-atlas/human-brain/
		Homo sapiens	hu_brain_004a	24 ROIs
	Liver	Homo sapiens	hu_liver_001	76 ROIs			https://nanostring.com/products/geomx-digital-spatial-profiler/spatial-organ-atlas/human-liver/
		Homo sapiens	hu_liver_002	78 ROIs
Visium	Brain motor cortex	Homo sapiens	151507	4221 spots		Maynard et al. (2021)	https://github.com/LieberInstitute/HumanPilot
		Homo sapiens	151673	3611 spots
	Glioblastoma	Homo sapiens	UKF243	1937 spots		Ravi et al. (2022)	https://datadryad.org/stash/dataset/doi:10.5061/dryad.h70rxwdmj
		Homo sapiens	UKF275	3734 spots
SMI	Non-small cell lung cancer	Homo sapiens	Lung5Rep3 - FOV 28	3472 cells		Nanostring's Spatial Organ Atlas	https://nanostring.com/products/cosmx-spatial-molecular-imager/nsclc-ffpe-dataset/
		Homo sapiens	Lung6 - FOV 20	2395 cells
	Liver	Homo sapiens	CancerousLiver - FOV 366	1862 cells			https://nanostring.com/products/cosmx-spatial-molecular-imager/human-liver-rna-ffpe-dataset/
		Homo sapiens	NormalLiver - FOV 174	1422 cells
